# Deconvolving clinically relevant cellular immune crosstalk from bulk gene expression using CODEFACS and LIRICS

**DOI:** 10.1101/2021.01.20.427515

**Authors:** Kun Wang, Sushant Patkar, Joo Sang Lee, E. Michael Gertz, Welles Robinson, Fiorella Schischlik, David R. Crawford, Alejandro A. Schäffer, Eytan Ruppin

## Abstract

The tumor microenvironment (TME) is a complex mixture of cell types whose interactions affect tumor growth and clinical outcome. To discover such interactions, we developed CODEFACS (COnfident DEconvolution For All Cell Subsets), a tool deconvolving cell-type-specific gene expression in each sample from bulk expression, and LIRICS (LIgand Receptor Interactions between Cell Subsets), a statistical framework prioritizing clinically relevant ligand-receptor interactions between cell types from the deconvolved data. We first demonstrate the superiority of CODEFACS versus the state-of-the-art deconvolution method, CIBERSORTx. Second, analyzing the TCGA, we uncover cell-type-specific interactions of mismatch-repair-deficient tumors that are associated with their higher anti-PD1 response rates, including specific T-cell co-stimulating interactions that enhance immunotherapy response independently of the tumors mutation burden levels. Finally, we identify a subset of ligand-receptor interactions in the melanoma TME that predict patient response to anti-PD1 therapy better than recently published transcriptomics-based methods.
