## Supplementary Table 1 for "Deconvolving clinically relevant cellular immune crosstalk from bulk gene expression using CODEFACS and LIRICS"

### Sheet: Sheet1
ligand	receptor	annotations
CCL1	CCR8	chemotaxis
CCL1	CCR11	chemotaxis
CCL25	CCR9	chemotaxis
CCL25	CCR11	chemotaxis
CCL19	CCR11	chemotaxis
CCL21	CCR7	chemotaxis
CCL3L1	CCR5	chemotaxis
CCL4	CCR5	chemotaxis
CCL4L1	CCR5	chemotaxis
CCL4L2	CCR5	chemotaxis
CCL17	CCR4	chemotaxis
CCL22	CCR4	chemotaxis
CCL5	CCR5	chemotaxis
CCL5	CCR3	chemotaxis
CCL3	CCR5	chemotaxis
CCL3	CCR1	chemotaxis
CCL9	CCR1	chemotaxis
CCL14	CCR1	chemotaxis
CCL16	CCR1	chemotaxis
CCL23	CCR1	chemotaxis
CCL15	CCR3	chemotaxis
CCL15	CCR1	chemotaxis
CCL13	CCR1	chemotaxis
CCL13	CCR3	chemotaxis
CCL13	CCR11	chemotaxis
CCL13	CCR2	chemotaxis
CCL6	CCR1	chemotaxis
CCL6	CCR3	chemotaxis
CCL6	CCR2	chemotaxis
CCL7	CCR1	chemotaxis
CCL7	CCR3	chemotaxis
CCL7	CCR2	chemotaxis
CCL2	CCR2	chemotaxis
CCL12	CCR2	chemotaxis
CCL11	CCR3	chemotaxis
CCL24	CCR3	chemotaxis
CCL26	CCR3	chemotaxis
CCL27	CCR2	chemotaxis
CCL27	CCR10	chemotaxis
CCL28	CCR3	chemotaxis
CCL28	CCR10	chemotaxis
CCL20	CCR6	chemotaxis
CXCL1	CXCR1	chemotaxis
CXCL5	CXCR1	chemotaxis
CXCL6	CXCR1	chemotaxis
CXCL8	CXCR1	chemotaxis
CXCL1	CXCR2	chemotaxis
CXCL5	CXCR2	chemotaxis
CXCL6	CXCR2	chemotaxis
CXCL8	CXCR2	chemotaxis
CXCL2	CXCR2	chemotaxis
CXCL3	CXCR2	chemotaxis
CXCL7	CXCR2	chemotaxis
CXCL4	CXCR3	chemotaxis
CXCL4L1	CXCR3	chemotaxis
CXCL9	CXCR3	chemotaxis
CXCL10	CXCR3	chemotaxis
CXCL11	CXCR3	chemotaxis
CXCL13	CXCR3	chemotaxis
CXCL13	CXCR5	chemotaxis
CXCL12	CXCR4	chemotaxis
CXCL12	CXCR7	chemotaxis
CXCL16	CXCR6	chemotaxis
XCL1	XCR1
XCL2	XCR1
CX3CL1	CX3CR1	chemotaxis
IL2	IL2RA;IL2RB;IL2RG	activating/co-stimulatory
IL2	IL2RB;IL2RG	activating/co-stimulatory
IL4	IL4R;IL2RG
IL7	IL7R;IL2RG
IL9	IL9R;IL2RG
IL15	IL15RA	activating/co-stimulatory
IL21	IL21R;IL2RG
TSLP	IL7R;TSLPR
IL3	IL3RA;CSF2RB
IL5	IL5RA;CSF2RB
CSF2	CSF2RA;CSF2RB
IL4	IL4R
IL4	IL4R;IL13RA1
IL4	IL4R;IL13RA2
IL13	IL4R;IL13RA2
IL13	IL13RA1
IL13	IL13RA2
EPO	EPOR
GH1	GHR
GH2	GHR
PRL	PRLR
TPO	MPL
CSF3	CSF3R
LEP	LEPR
IL6	IL6R;IL6ST	pro-inflammatory
IL11	IL11RA;IL6ST
IL12	IL12RB1;IL12RB2	pro-inflammatory
IL23A	IL23R;IL12RB1
IL27A	IL27RA;IL6ST
IL31	IL31RA;OSMR
CLCF1	CNTFR;LIFR;IL6ST
CNTF	CNTFR;LIFR;IL6ST
LIF	LIFR;IL6ST
OSM	LIFR;IL6ST
IL10	IL10RA;IL10RB
IL19	IL20RA;IL20RB
IL20	IL20RA;IL20RB
IL20	IL22RA1;IL20RB
IL24	IL20RA;IL20RB
IL24	IL22RA1;IL20RB
IL22	IL22RA1;IL10RB
IL26	IL20RA;IL10RB
IL28A	IL28RA;IL10RB
IL28B	IL28RA;IL10RB
IL29	IL28RA;IL10RB
IFNA	IFNAR1;IFNAR2	pro-inflammatory
IFNB1	IFNAR1;IFNAR2	pro-inflammatory
IFNW1	IFNAR1;IFNAR2	pro-inflammatory
IFNK	IFNAR1;IFNAR2	pro-inflammatory
IFNT1	IFNAR1;IFNAR2	pro-inflammatory
IFNG	IFNGR1;IFNGR2	pro-inflammatory
IL1A	IL1R1;IL1RAP	pro-inflammatory
IL1B	IL1R1;IL1RAP	pro-inflammatory
IL1RN	IL1R1;IL1RAP	pro-inflammatory
IL1A	IL1R2	pro-inflammatory
IL1B	IL1R2	pro-inflammatory
IL1RN	IL1R2	pro-inflammatory
IL1F5	IL1RL2;IL1RAP	pro-inflammatory
IL1F6	IL1RL2;IL1RAP	pro-inflammatory
IL1F8	IL1RL2;IL1RAP	pro-inflammatory
IL1F9	IL1RL2;IL1RAP	pro-inflammatory
IL1F10	IL1RL2;IL1RAP	pro-inflammatory
IL1F7	IL18R1;IL18RAP	pro-inflammatory
IL18	IL18R1;IL18RAP	pro-inflammatory
IL33	ST2;IL1RAP
IL17A	IL17RA;IL17RC
IL17F	IL17RA;IL17RC
IL17B	IL17RB
IL17C	IL17RE
IL17E	IL17RA;IL17RB
IL16	CD4
IL34	CSF1R
CSF1	CSF1R
TNF	TNFR1	pro-inflammatory
TNF	TNFR2	pro-inflammatory
LTA	TNFR1
LTA	TNFR2
LTA	LTBR
LTA	TNFRSF14	activating/co-stimulatory
LTB	LTBR
TNFSF14	LTBR	activating/co-stimulatory
TNFSF14	TNFRSF14	activating/co-stimulatory
TNFSF14	TNFRSF6B
FASLG	TNFRSF6B
FASLG	FAS
TNFSF15	TNFRSF6B
TNFSF15	TNFRSF25	activating/co-stimulatory
TNFSF10	TNFRSF10A
TNFSF10	TNFRSF10B
TNFSF10	TNFRSF10C
TNFSF10	TNFRSF10D
EDA	EDAR
EDA	EDA2R
NGF	NGFR
TNFSF11	TNFRSF11A
TNFSF11	TNFRSF11B
TNFSF12	TNFRSF12A
CD70	CD27	activating/co-stimulatory
TNFSF8	TNFRSF8	activating/co-stimulatory
CD40LG	CD40	activating/co-stimulatory
TNFSF9	TNFRSF9	activating/co-stimulatory
TNFSF4	TNFRSF4	activating/co-stimulatory
TNFSF18	TNFRSF18	activating/co-stimulatory
TNFSF13	TNFRSF17	activating/co-stimulatory
TNFSF13	TNFRSF13B	activating/co-stimulatory
TNFSF13B	TNFRSF17	activating/co-stimulatory
TNFSF13B	TNFRSF13B	activating/co-stimulatory
TNFSF13B	TNFRSF13C	activating/co-stimulatory
TGFB1	TGFBR1;TGFBR2
TGFB2	TGFBR1;TGFBR2
TGFB3	TGFBR1;TGFBR2
TGFB1	ACVRL1;TGFBR2
TGFB2	ACVRL1;TGFBR2
TGFB3	ACVRL1;TGFBR2
GDF2	ACVRL1;ACVR2A
GDF2	ACVRL1;BMPR2
BMP10	ACVRL1;ACVR2A
BMP10	ACVRL1;BMPR2
INHA	ACVR2A
INHA	ACVR2B
BMP3	ACVR2B
GDF10	ACVR1B;ACVR2A
GDF11	TGFBR1;ACVR2A
GDF11	TGFBR1;ACVR2B
GDF11	ACVR1B;ACVR2A
GDF11	ACVR1B;ACVR2B
MSTN	TGFBR1;ACVR2B
MSTN	ACVR1B;ACVR2B
INHBA	ACVR1B;ACVR2A
INHBA	ACVR1B;ACVR2B
INHBB	ACVR1B;ACVR2A
INHBB	ACVR1B;ACVR2B
INHBB	ACVR1C;ACVR2A
INHBB	ACVR1C;ACVR2B
GDF1	ACVR1B;ACVR2A
GDF1	ACVR1B;ACVR2B
GDF1	ACVR1C;ACVR2A
GDF1	ACVR1C;ACVR2B
GDF3	ACVR1B;ACVR2A
GDF3	ACVR1B;ACVR2B
GDF3	ACVR1C;ACVR2A
GDF3	ACVR1C;ACVR2B
NODAL	ACVR1B;ACVR2A
NODAL	ACVR1B;ACVR2B
NODAL	ACVR1C;ACVR2A
NODAL	ACVR1C;ACVR2B
GDF9	ACVR1B;BMPR2
AMH	ACVR1;AMHR2
AMH	BMPR1A;AMHR2
BMP2	BMPR1A;ACVR2A
BMP2	BMPR1A;ACVR2B
BMP2	BMPR1A;BMPR2
BMP2	BMPR1B;ACVR2A
BMP2	BMPR1B;ACVR2B
BMP2	BMPR1B;BMPR2
BMP4	BMPR1A;ACVR2A
BMP4	BMPR1A;ACVR2B
BMP4	BMPR1A;BMPR2
BMP4	BMPR1B;ACVR2A
BMP4	BMPR1B;ACVR2B
BMP4	BMPR1B;BMPR2
GDF5	BMPR1A;ACVR2A
GDF5	BMPR1A;ACVR2B
GDF5	BMPR1A;BMPR2
GDF5	BMPR1B;ACVR2A
GDF5	BMPR1B;ACVR2B
GDF5	BMPR1B;BMPR2
GDF6	BMPR1A;ACVR2A
GDF6	BMPR1A;ACVR2B
GDF6	BMPR1A;BMPR2
GDF6	BMPR1B;ACVR2A
GDF6	BMPR1B;ACVR2B
GDF6	BMPR1B;BMPR2
GDF7	BMPR1A;ACVR2A
GDF7	BMPR1A;ACVR2B
GDF7	BMPR1A;BMPR2
GDF7	BMPR1B;ACVR2A
GDF7	BMPR1B;ACVR2B
GDF7	BMPR1B;BMPR2
BMP15	BMPR1B;BMPR2
BMP5	AVCR1;AVCR2A
BMP5	AVCR1;AVCR2B
BMP5	AVCR1;BMPR2
BMP5	BMPR1A;AVCR2A
BMP5	BMPR1A;AVCR2B
BMP5	BMPR1A;BMPR2
BMP5	BMPR1B;AVCR2A
BMP5	BMPR1B;AVCR2B
BMP5	BMPR1B;BMPR2
BMP6	AVCR1;AVCR2A
BMP6	AVCR1;AVCR2B
BMP6	AVCR1;BMPR2
BMP6	BMPR1A;AVCR2A
BMP6	BMPR1A;AVCR2B
BMP6	BMPR1A;BMPR2
BMP6	BMPR1B;AVCR2A
BMP6	BMPR1B;AVCR2B
BMP6	BMPR1B;BMPR2
BMP7	AVCR1;AVCR2A
BMP7	AVCR1;AVCR2B
BMP7	AVCR1;BMPR2
BMP7	BMPR1A;AVCR2A
BMP7	BMPR1A;AVCR2B
BMP7	BMPR1A;BMPR2
BMP7	BMPR1B;AVCR2A
BMP7	BMPR1B;AVCR2B
BMP7	BMPR1B;BMPR2
BMP8	AVCR1;AVCR2A
BMP8	AVCR1;AVCR2B
BMP8	AVCR1;BMPR2
BMP8	BMPR1A;AVCR2A
BMP8	BMPR1A;AVCR2B
BMP8	BMPR1A;BMPR2
BMP8	BMPR1B;AVCR2A
BMP8	BMPR1B;AVCR2B
BMP8	BMPR1B;BMPR2
HLA-A	KIR2DL2	checkpoint/inhibitory
HLA-A	KIR2DL3	checkpoint/inhibitory
HLA-A	KIR3DL1	checkpoint/inhibitory
HLA-A	KIR3DL2	checkpoint/inhibitory
HLA-A	LILRB1	checkpoint/inhibitory
HLA-A	LILRB2	checkpoint/inhibitory
HLA-B	KIR2DL2	checkpoint/inhibitory
HLA-B	KIR2DL3	checkpoint/inhibitory
HLA-B	KIR3DL1	checkpoint/inhibitory
HLA-B	KIR3DL2	checkpoint/inhibitory
HLA-B	LILRB1	checkpoint/inhibitory
HLA-B	LILRB2	checkpoint/inhibitory
HLA-C	KIR2DL1	checkpoint/inhibitory
HLA-C	KIR2DL2	checkpoint/inhibitory
HLA-C	KIR2DL3	checkpoint/inhibitory
HLA-C	KIR2DS4	activating/co-stimulatory
HLA-C	KIR2DS3	activating/co-stimulatory
HLA-C	KIR2DS2	activating/co-stimulatory
HLA-C	KIR2DS1	activating/co-stimulatory
HLA-C	LILRA3	activating/co-stimulatory
HLA-C	LILRB1	checkpoint/inhibitory
HLA-C	LILRB2	checkpoint/inhibitory
HLA-E	KLRC1;KLRD1	checkpoint/inhibitory
HLA-E	KLRC2;KLRD1	activating/co-stimulatory
HLA-E	KLRC3;KLRD1	activating/co-stimulatory
HLA-G	KIR2DL4	checkpoint/inhibitory
HLA-G	KIR3DL2	checkpoint/inhibitory
HLA-G	LILRB1	checkpoint/inhibitory
HLA-G	LILRB2	checkpoint/inhibitory
HLA-F	KIR3DL1	checkpoint/inhibitory
HLA-F	KIR3DL2	checkpoint/inhibitory
HLA-F	KIR3DS1	activating/co-stimulatory
HLA-F	LILRB1	checkpoint/inhibitory
HLA-F	LILRB2	checkpoint/inhibitory
MICA	KLRK1	activating/co-stimulatory
MICB	KLRK1	activating/co-stimulatory
ULBP1	KLRK1	activating/co-stimulatory
ULBP2	KLRK1	activating/co-stimulatory
ULBP3	KLRK1	activating/co-stimulatory
HA	NCR1	activating/co-stimulatory
CD48	CD244	activating/co-stimulatory
ICAM1	ITGAL;ITGB2	cell-adhesion/LTEM
ICAM2	ITGAL;ITGB2	cell-adhesion/LTEM
ICOSLG	ICOS	activating/co-stimulatory
PVR	TIGIT	checkpoint/inhibitory
NECTIN2	TIGIT	checkpoint/inhibitory
NECTIN3	TIGIT	checkpoint/inhibitory
CD86	CTLA4	checkpoint/inhibitory
CD80	CTLA4	checkpoint/inhibitory
CD86	CD28	activating/co-stimulatory
CD80	CD28	activating/co-stimulatory
PDCD1LG2	PDCD1	checkpoint/inhibitory
CD274	PDCD1	checkpoint/inhibitory
LGALS9	HAVCR2	checkpoint/inhibitory
ICOSLG	CD28	activating/co-stimulatory
TIMD4	HAVCR1	activating/co-stimulatory
CD48	CD2	activating/co-stimulatory
CD58	CD2	activating/co-stimulatory
PVR	CD226	activating/co-stimulatory
NECTIN2	CD226	activating/co-stimulatory
CD274	CD80	checkpoint/inhibitory
TNFRSF14	CD160
CD200	CD200R1	checkpoint/inhibitory
ALCAM	CD6	activating/co-stimulatory
TNFRSF14	BTLA	checkpoint/inhibitory
F11R	F11R	cell-adhesion/LTEM
JAM3	JAM3	cell-adhesion/LTEM
SIGLEC1	SPN	cell-adhesion/LTEM
JAM3	ITGAM;ITGB2	cell-adhesion/LTEM
JAM2	ITGA4;ITGB1	cell-adhesion/LTEM
VCAM1	ITGA4;ITGB1	cell-adhesion/LTEM
VCAM1	ITGA9;ITGB1	cell-adhesion/LTEM
VCAM1	ITGA4;ITGB7	cell-adhesion/LTEM
SELPLG	SELP	cell-adhesion/LTEM
SELPLG	SELE	cell-adhesion/LTEM
PECAM1	PECAM1	cell-adhesion/LTEM
CD99	CD99	cell-adhesion/LTEM
CDH5	CDH5	cell-adhesion/LTEM
CDH2	CDH2	cell-adhesion/LTEM
EPCAM	EPCAM	cell-adhesion/LTEM
CDH1	CDH1	cell-adhesion/LTEM
ICAM3	ITGAL;ITGB2	cell-adhesion/LTEM
CD22	PTPRC	cell-adhesion/LTEM
ICAM1	ITGAM;ITGB2	cell-adhesion/LTEM
ICAM2	ITGAM;ITGB2	cell-adhesion/LTEM
MIF	CD74	pro-inflammatory
