## Supplementary Table 3 for "Deconvolving clinically relevant cellular immune crosstalk from bulk gene expression using CODEFACS and LIRICS"

### Sheet: Sheet1
celltype	development	functional
thymocytes	65,67	19,78,27,42,43
langerhans cells	15,85,33,65,66,67	100,57,4,26,27,42,43
dendritic cells	15,85,33,65,66,67	100,57,26,27,42,43
b cells	35,65,67	100,57,19,78,27,42,43
intestine cells		42,43
smooth muscle cells		42,43
endothelial cells		42,43
t cells	36,2,65,67	19,78,27,42,43
nk cells	65,67	19,78,27,42,43
t helper cells	36,2,65,67	72,9,19,78,27,42,43
treg cells	36,2,65,67	19,78,27,42,43
ilc3 cells	65,67	32,19,78,27,42,43
nkt cells	65,67	19,78,27,42,43
monocytes	85,33,65,66,67	26,27,42,43
macrophages	15,85,33,65,66,67	100,57,26,27,42,43
pluripotential hematopoietic cells	65,67	43
cd8 t cells	36,2,65,67	9,19,78,27,109,42,43
lymphocytes	65,67	42,43
pre-b cells	35,65,67	19,78,27,42,43
eosinophils	85,33,65,66,67	25,58,26,27,42,43
basophils	85,33,65,66,67	25,58,26,27,42,43
platelets	45,33,65,66,67	26,43
stromal cells		42,43
granulocytes	85,33,65,66,67	58,26,27,42,43
myeloid cells	33,65,66,67	42,43
leukocytes		42,43
myelomonocytic cells		26,27,42,43
neutrophils	85,33,65,66,67	25,58,26,27,42,43
memory t cells	36,2,65,67	72,18,19,78,27,42,43
follicular dendritic cells		70,24,42,43
ilc cells	65,67	19,78,27,42,43
myeloid progenitor cells		42,43
erythrocytes		42,43
early b cells	65,67	19,78,27,42,43
early t cells	2,65,67	9,19,78,27,42,43
germinal center b cells	35,65,67	100,5,57,19,27,42,43
plasma cells	65,67	19,78,27,42,43
basal epithelial cells		46,42,43
hematopoietic cells		42,43
naive t cells	36,2,65,67	72,18,9,19,78,27,42,43
nucleated cells
all cells
neuronal cells		42,43
megakaryocytes	33,66,65,67	42,43
epithelial cells		42,43
osteoclasts		42,43
many adherent cells		42,43
broad distribution of cells		42,43
trophoblasts		42,43
nonhematopoietic cells		42,43
hematopoietic and non-hematopoietic cells		42,43
keratinocytes		42,43
colon cancer cells		56,57,100,42,43,119
NK cells	65,67	19,78,27,42,43
all proliferating cells		100,57,42,43
mhc class ii positive cells		42,43
polymorphonuclear leukocytes	85,33,65,66,67	25,26,27,42,43
mast cells	33,65,66,67	26,27,42,43
cd34+ prothymocytes (human)		42,43
all human cell lines		42,43
schwann cells		42,43
bone marrow cells		42,43
bone marrow stem cells		42,43
hematopoietic precursor cells		42,43
myeloid progenitors		42,43
stem/progenitor cells		42,43
cns		42,43
astrocytes		42,43
mesenchymal stromal cells		24,42,43
fibroblasts		24,42,43
cd4 t cells	36,2,65,67	9,19,78,27,42,43
bone marrow stromal cells		24,42,43
thymic epithelial cells		46,42,43
pancreatic islet cells		42,43
normal transformed epithelial cells		100,57,42,43
breast cancer cells		100,56,57,42,43,119
lymphoid cells		42,43
malignant b cells	35,65,67	100,57,5,19,78,27
imcd34+ hematopoietic stem cells	65,67	42,43
tfh cells	36,2,65,67	11,72,9,19,78,27,42,43
th17 cells	36,2,65,67	11,72,9,19,78,27,42,43
th1 cells	36,2,65,67	11,72,9,19,78,27,42,43
th2 cells	36,2,65,67	11,72,9,19,78,27,42,43
promyelocytic cells	33,65,66,67	26,27,42,43
gamma delta t cells	36,2,65,67	72,18,9,19,78,27,109,42,43
intestinal t cells	36,2,65,67	72,18,19,78,27,42,43
interdigitating dendritic cells	15,85,33,65,66,67	100,57,26,27,42,43
normal and infected cells		100,57,42,43
neuroblastoma cells		56,57,100,42,43
erythroid cells		43
nonerythroid cells		42,43
testes		42,43
adipocytes		42,43
pericytes		42,43
podocytes		42,43
osteoblasts		42,43
cd33+ myeloid cells	33,65,66,67	26,42,43
mesenchymal stem cells		42,43
antigen-presenting cells		42,43
ilc2 cells	65,67	32,19,78,27,42,43
many different immune cells	65,67	42,43
phages
microglia	15,85,33,65,66,67	100,57,16,42,43
cardiomyocytes		42,43
plasmacytoid dendritic cells	65,67	100,57,27,42,43
variety of hematopoietic cells		42,43
memory b cells	35,65,67	100,57,5,19,78,27,42,43
intraepithelial lymphocytes	36,2,65,67	18,9,19,78,27,86,42,43
hepatocytes		42,43
kupffer cells		100,57,16,42,43
th22 cells	36,2,65,67	11,72,9,19,78,27,42,43
high endothelial venules		8,42,43
lung epithelial cells		46,42,43
skin epithelial cells		46,42,43
ebv transformed cells		76,57,100,42,43
chondrocytes		42,43
pituitary cells		42,43
cancer cells		100,57,56,42,43
dust cells		100,57,16,42,43
cd8 dendritic cells	15,85,33,65,66,67	100,57,26,27,42,43
ilc1 cells	65,67	32,19,78,27,42,43
