## Supplementary Table 7 for "Deconvolving clinically relevant cellular immune crosstalk from bulk gene expression using CODEFACS and LIRICS"

### Sheet: Sheet1
non-cancer cell types with methylation signatures
Endothelial
Fibrolast
CD14+ (Monocyte/Macrophages/Dendritic cells)
CD19+ (B cells)
CD56+ (NK cells)
CD4+ (T cells)
CD8+ (T cells)
Treg (T cells)
Eos (Eosinophils)
Neu (Neutrophils)
cancer cell types with methylation signatures	Matched cancer type (TCGA)
endometrium	TCGA-UCEC
large_intestine	TCGA-COAD
stomach	TCGA-STAD
mesothelioma	TCGA-MESO
breast	TCGA-BRCA
oesophagus	TCGA-ESCA
kidney	TCGA-KIRC
sarcoma	TCGA-SARC
head_and_neck	TCGA-HNSC
prostate	TCGA-PRAD
liver	TCGA-LIHC
lung_NSCLC_adenocarcinoma	TCGA-LUAD
lung_NSCLC_squamous_cell_carcinoma	TCGA-LUSC
bladder	TCGA-BLCA
skin	TCGA-SKCM
glioma	TCGA-GBM
pancreas	TCGA-PAAD
thyroid	TCGA-THCA
acute_myeloid_leukaemia	TCGA-AML
B_cell_lymphoma	TCGA-DLBC
