## Supplementary Table 4 for "Deconvolving clinically relevant cellular immune crosstalk from bulk gene expression using CODEFACS and LIRICS"

### Sheet: Sheet1
List of 14 artificially generated bulk expression datasets with matched cell-type specific expression measurements for each sample (Used for performance evaluation of CODEFACS and CIBERSORTx)
Benchmark Dataset name	Description
SKCM dataset 1	28 pseudo bulk melanoma samples generated by averaging single cell RNASeq expression profiles (GSE115978) from the same patient
SKCM dataset 2	28 pseudo bulk melanoma samples generated by averaging imputed single cell RNASeq expression profiles (GSE115978) from the same patient. Imputation of single cell RNASeq data was performed using scImpute v0.0.9
SKCM dataset 3	First noisy technical replicate of SKCM dataset 2 generated by injecting noise in each of the 28 mixes
SKCM dataset 4	Second noisy technical replicate of SKCM dataset 2 generated by injecting noise in each of the 28 mixes
SKCM dataset 5	100 pseudo bulk melanoma samples generated by sampling single cell RNASeq expression profiles (GSE115978) from different patients in varying cell type specific proportions and averaging them.
SKCM dataset 6	First noisy technical replicate of SKCM dataset 5 generated by injecting noise in each of the 100 mixes
SKCM dataset 7	Second noisy technical replicate of SKCM dataset 7 generated by injecting noise in each of the 100 mixes
GBM dataset 1	24 pseudo bulk GBM samples generated by averaging single cell RNASeq expression profiles (GSE131928) from the same patient
GBM dataset 2	24 pseudo bulk GBM samples generated by averaging imputed single cell RNASeq expression profiles (GSE131928) from the same patient. Imputation of single cell RNASeq data was performed using scImpute v0.0.9
GBM dataset 3	First noisy technical replicate of GBM dataset 2 generated by injecting noise in each of the 24 mixes
GBM dataset 4	Second noisy technical replicate of GBM dataset 2 generated by injecting noise in each of the 24 mixes
GBM dataset 5	100 pseudo bulk GBM samples generated by sampling single cell RNASeq expression profiles (GSE131928) from different patients in varying cell type specific proportions and averaging them.
GBM dataset 6	First noisy technical replicate of GBM dataset 5 generated by injecting noise in each of the 100 mixes
GBM dataset 7	Second noisy technical replicate of GBM dataset 5 generated by injecting noise in each of the 100 mixes
Procedure for injecting noise into expression profiles of bulk mixtures in order to simulate batch effects
Step 1: For each sample: pseudo bulk expression values of a randomly chosen subset of genes (500 genes for first technical replicate, and 3000 genes for second) were perturbed randomly.
Step 2: For each sample: the expression values were renormalized to sum up to 1 million transcripts
