## Supplementary Table 5 for "Deconvolving clinically relevant cellular immune crosstalk from bulk gene expression using CODEFACS and LIRICS"

### Sheet: Sheet1
Single cell RNASeq datasets analyzed in this study
Dataset Reference	Cancer type	Sequencing Platform	Number of patients studied
GSE115978	Melanoma	SmartSeq2	32
GSE131928	GBM	SmartSeq2	28
GSE103322	HNSCC	SmartSeq2	18
CRA001160	PDAC	10x	35
GSE125449	LIHC	SmartSeq2	12
GSE81861	CRC	SmartSeq2	11
E-MTAB-6149	LUAD	10x	3
E-MTAB-6149	LUSC	10x	2
GSE118389	TNBC	SmartSeq2	6
