## Supplementary Table 6 for "Deconvolving clinically relevant cellular immune crosstalk from bulk gene expression using CODEFACS and LIRICS"

### Sheet: Sheet1
Bulk RNASeq datasets deconvolved in this study using CODEFACS
Cohort Name	Cancer Type(s)	Cohort description
The Cancer Genome Atlas	UCEC, COAD, STAD,MESO,BRCA,ESCA,KIRC, SARC,HNSCC,PRAD,LIHC,LUAD, LUSC, Lung not specified, BLCA,SKCM,GBM,PAAD,THCA, AML, DLBC	6972 samples spanning 21 distinct cancer types in the TCGA with matched bulk methylation profiles. All samples were biopsied pre-treatment.
Riaz et al, Cell, 2017	Melanoma	109 samples from 73 patients, 51 patients had pre-treatment samples (25 anti- PD1 monotherapy, 26 previously progressed on anti-CTLA4)
Gide et al, Cancer Cell 2019	Melanoma	91 samples from 75 patients, 73 patients had pre-treatment samples (41 anti-PD1 monotherapy, 32 anti-PD1+anti CTLA4)
Liu et al, Nature Medicine 2019	Melanoma	121 samples from 121 patients, 120 patients had pre-treatment samples (75 anti-PD1 monotherapy, 45 previously progressed on anti-CTLA4)
